# SatelliteQ: an open-source workflow for multidimensional, object-based quantification of centriolar satellites

**DOI:** 10.64898/2026.10.07.756960

**Authors:** Efe Begar, Ezgi Odabasi, Lucie Menguy, Sophie Saunier, Elif Nur Firat-Karalar

## Abstract

Centriolar satellites are membrane-less organelles that store, modify and traffic proteins, in particular those of the centrosome and the primary cilium, and their deregulation is linked to ciliopathies, neurodevelopmental and neurodegenerative disorders. Satellite number, size, intensity and spatial distribution vary with cell type and cell state, yet satellites are usually quantified by a single readout, the pericentrosomal fluorescence intensity in maximum-projected images, which cannot distinguish changes in satellite number, size and position. Here we present SatelliteQ, an open-source Fiji and Python workflow for object-based quantification of satellites in 2D, 3D and time-lapse images. SatelliteQ segments satellites, detects centrosomes or primary cilia in the same cells, and reports satellite number, size, intensity, distance to the centrosome, shape and spatial distribution per satellite and per cell, with interactive graph and spatial viewers. Its measurements correlate closely with Imaris-based quantification; absolute values depend on segmentation settings and analysis mode, whereas the biological differences tested here were preserved across matched settings. Using SatelliteQ, we resolved distinct spatial signatures of satellite dispersal induced by microtubule depolymerization and by disruption of weak hydrophobic interactions, quantified differences between cell types and the scaling of satellite number with cell size, captured PCM1 granule dynamics in living cells, and compared satellite organization between ciliated and unciliated cells. Depletion of the ciliopathy-associated satellite protein CEP290 altered satellite abundance and pericentrosomal organization, while patient-derived cells carrying CEP290 mutations displayed divergent satellite phenotypes that were not explained by ciliation alone. SatelliteQ thus establishes satellite properties as a multidimensional cellular phenotype and provides an accessible framework for exploring satellites as an organelle-level readout in disease.
