## Supplemental Table 1 for "SatelliteQ: an open-source workflow for multidimensional, object-based quantification of centriolar satellites"

### Sheet: Table 1
Table 1. Definitions and mathematical formulations of SatelliteQ measurements
Parameters	Explanation	Mathematical formula	Meaning
Units and calibration
pixel	2D image element in the x-y plane	-	-
voxel	3D image element (3D pixel)	-	-
µm, µm², µm³	micrometer, micrometer squared, micrometer cubed	-	-
a.u.	arbitrary units	-	-
XY pixel size	Physical width and height represented by one image pixel	-	Δx = pixel width; Δy = pixel height
Z-step size	Physical distance between consecutive z-sections	-	Δz = z-step (voxel depth)
Satellite rolling-ball radius	Radius used for rolling-ball background subtraction of the satellite channel	-	-
Identifiers
Satellite_ID	Identifier for each detected satellite	-	-
Cell_ID	Identifier for each segmented cell	-	-
Centrosome_ID	Identifier for each detected centrosome	-	-
Satellite-level measurements
x, y coordinates (µm)	Position of the satellite centroid, expressed in micrometers	x = xpixel · Δx; y = ypixel · Δy	-
z coordinate (µm)	Axial position of the satellite centroid, expressed in micrometers	z = (zslice − 1) · Δz	-
2D satellite area (µm²)	Area occupied by an individual satellite in a 2D image or projection	A = Npixel · Δx · Δy	Npixel = number of pixels in the satellite
3D satellite volume (µm³)	Apparent volume occupied by an individual satellite in a 3D image stack	V = Nvoxel · Δx · Δy · Δz	Nvoxel = number of voxels in the satellite
Integrated satellite intensity (a.u.)	Sum of all pixel or voxel intensities inside a satellite, measured on the background-corrected image	Isat = Σ(j=1→M) Ij	M = number of pixels/voxels in the satellite; Ij = intensity of element j
Mean satellite intensity (a.u.)	Average pixel or voxel intensity inside a satellite	Imean = Isat / M	-
2D circularity	2D shape measurement, where 1 represents a perfect circle and lower values indicate irregular satellites	C = 4πA / P²	A = area; P = perimeter
3D sphericity	3D shape measurement, where 1 represents a perfect sphere and lower values indicate irregular satellites	Ψ = π^(1/3) · (6V)^(2/3) / S	V = volume; S = surface area
2D satellite-to-centrosome distance (µm)	Distance between the satellite and the assigned centrosome in the xy plane	d2D = √[(xs − xc)² + (ys − yc)²]	s = satellite; c = centrosome
3D satellite-to-centrosome distance (µm)	Distance between the satellite and the assigned centrosome using x, y and z coordinates	d3D = √[(xs − xc)² + (ys − yc)² + (zs − zc)²]	s = satellite; c = centrosome
Cell-level measurements
Cell area (Acell, µm²)	Area of the segmented cell	-	-
Cell volume (µm³)	Volume of the segmented cell	-	-
Satellite number (Nsat)	Number of detected satellites in a cell	Nsat = Σ(i=1→N) 1	N = detected satellites in the cell
Total satellite size (µm² or µm³)	Sum of the areas (2D) or volumes (3D) of all satellites in a cell	Atotal = Σ(i=1→Nsat) Ai; Vtotal = Σ(i=1→Nsat) Vi	-
Mean satellite size (µm² or µm³)	Average area (2D) or volume (3D) of the satellites in a cell	Amean = Atotal / Nsat; Vmean = Vtotal / Nsat	-
Total satellite intensity (a.u.)	Sum of the integrated intensities of all satellites in a cell	Icell = Σ(i=1→Nsat) Isat,i	-
Mean satellite-to-centrosome distance (µm)	Average satellite-to-centrosome distance of all satellites in a cell	D = (1/Nsat) Σ(i=1→Nsat) di	di = distance of satellite i
Spatial entropy	Intensity-based spatial distribution score from 0 (all signal in one region) to 1 (signal spread uniformly), calculated per cell on 5 × 5, 10 × 10 and 20 × 20 grids and reported as the mean of the three normalized values	Hnorm = [−Σ(j) pj ln pj] / ln(min(K, Nsat))	pj = fraction of total satellite intensity in grid cell j; K = grid cells inside the cell
Pericentrosomal clustering index (PCI)	Enrichment of satellite intensity around the centrosome; high values indicate pericentrosomal clustering, low values dispersal	PCI = I(0→r1) / I(r1→r2)	I = integrated satellite intensity in the region; r1 = 3 µm, r2 = 12 µm
