## Supplemental Table 2 for "SatelliteQ: an open-source workflow for multidimensional, object-based quantification of centriolar satellites"

### Sheet: Table S2
Table S2. SatelliteQ analysis settings for each quantification in this study.
Figure	Figure 3 + Supplementary Figure 3	Figure 4 (2D)	Figure 4 (3D)	Figure 5	Figure 6A–H	Figure 6I–J	Figure 7A-H+ Supplementary Figure 6	Figure 7I	Supplementary Figure 2D–E	Supplementary Figure 4A-I (2D)	Supplementary Figure 4J-O (3D)	Supplementary Figure 5	Figure 8 + Supplementary Figure 7	Figure 9	Supplementary Figure 8
Experiment	SatelliteQ vs Imaris comparison	Manual vs SatelliteQ 2D vs 3D comparison, 2D analysis	Manual vs SatelliteQ 2D vs 3D comparison, 3D analysis	RPE1 DMSO / 1,6-HD / nocodazole	HEK293T / HeLa / RPE1 / U2OS comparison	RPE1 cell area vs satellite number	Live-cell RPE1 PCM1-KO inducible GFP-PCM1-N and mNG-PCM1-FKBP	SIM GFP-PCM1-N circularity analysis	RPE1 spatial entropy, PCI and distance demonstration	Parameter sensitivity, same RPE1 images reanalyzed	Parameter sensitivity, same RPE1 images reanalyzed	RPE1 control vs nocodazole across thresholding methods	RPE1 siControl vs siCEP290	UREC healthy donors vs CEP290 and NPHP[1/3] mutants	UREC healthy donors vs CEP290 and NPHP[1/3] mutants ciliation percentages
Analysis mode	3D	2D	3D	3D	3D	2D	2D time-lapse	2D	2D	2D	3D	2D and 3D	3D	2D	2D
Satellite rolling-ball radius (px)	20	20	20	20	20	20	20	20	20	Varied, 2–100 px (Fig. S4E, F and G); 20 px otherwise	Varied, 2–100 px (Fig. S4M, N and O); 20 px otherwise	20	20	20	20
Satellite thresholding method	Manual 5000	Otsu	Manual (5000)	Manual (5000)	Manual (5000)	Triangle	Triangle	Triangle	Triangle	Varied (indicated on graphs for Fig. S4A, B, C and D; Triangle otherwise)	Varied (indicated on graphs for Fig. S4J, K, and L; Manual (5000) otherwise)	Varied: Otsu, Triangle, Hysteresis-like, Manual (2000), Manual (10000) in 2D; Otsu, Manual (2000), Manual (5000), Manual (10000) in 3D	Manual (5000-8000)	Manual (10000-20000)	Manual (10000-20000)
Minimum satellite object size	1 voxel	0.05 µm²	1 voxel	1 voxel	1 voxel	0.05 µm²	0.05 µm²	0.05 µm²	0.05 µm²	0.05 µm²	1 voxel	0.05 µm² (2D); 1 voxel (3D)	1 voxel	0.05 µm²	0.05 µm²
Maximum satellite object size	9999 voxels	5 µm²	9999 voxels	9999 voxels	9999 voxels	5 µm²	5 µm²	5 µm²	5 µm²	5 µm²	9999 voxels	5 µm² (2D); 9999 voxels (3D)	9999 voxel	5 µm²	5 µm²
Centrosome analysis	Yes	Yes	Yes	Yes	Yes	No	No	No	Yes	No	No	Yes	Yes	Yes	Yes
Cell boundary analysis	Yes	Yes	Yes	centrosome centered sphere (radius 15um)	Yes	Yes	Yes	No	Yes	Yes	Yes	centrosome centered sphere (radius 15um)	centrosome centered sphere (radius 15um)	centrosome centered circle (radius 15um)	centrosome centered circle (radius 15um)
Cilium analysis	No	No	No	No	No	No	No	No	No	No	No	No	No	No	Yes
Notes	Settings matched to the Imaris pipeline; images acquired for this study	Same settings for all cells; same images as the 3D analysis	Same settings for all cells; same images as the 2D analysis	Same settings for all conditions	Same settings across cell lines	Same settings across cells	Same settings applied across all time points	Circularity from Fiji object measurements on SIM images	Spatial entropy and PCI calculated in Python from the same runs	The same images reanalyzed with one parameter varied at a time	The same images reanalyzed with one parameter varied at a time	Each thresholding method applied identically to control and nocodazole	Same settings for siControl and siCEP290; ciliation quantified independently	Same settings across all UREC lines; 2D used because URECs grow in dense layers	Same settings across all UREC lines; 2D used because URECs grow in dense layers
