## Supplemental Table 3 for "SatelliteQ: an open-source workflow for multidimensional, object-based quantification of centriolar satellites"

### Sheet: Sheet1
Primary Antibody	Species	Source / Identifier	Notes
anti-PCM1 homemade	rabbit	Firat Karalar et al 2014	IF (1:2000)
anti-PCM1-N-Ab	rabbit	Proteintech / 19856-1-AP	IF (1:1000 - 1:2000)
Anti-GFP	rat polyclonal	homemade	IF (1:2000)
anti-Centrin (20H5)	mouse IgG2a	Millipore / 04-1624	IF (1:4000)
anti-Arl13b	rabbit	Proteintech / 17711-1-AP	IF (1:2000)
anti-Acetylated tubulin	mouse IgG2b	Santa Cruz / sc-23950	IF (1:2000)
anti-α-tubulin	mouse IgG1	Sigma-Aldrich / T9026	IF (1:10000)
anti-γ-tubulin	mouse IgG1	Sigma-Aldrich / T6793	IF (1:10000)
anti-CEP290	rabbit	Abcam, ab84870	IF (1:750)
Chemical / Reagent	Brand	Identifier
1,6-Hexanediol	ChemCruz	B2519
Nocodazole	Cayman Chemical	31430-18-9
Doxycycline hyclate	Sigma	D9891
DMSO	Thermo	1007439
DMEM	PAN-Biotech	P04-03590
DMEM-F12	PAN-Biotech	P10-019100
FBS	PAN-Biotech	P30-3306
Pen-Strep	PAN-Biotech	P06-07100
Trypsin-EDTA	PAN-Biotech	P10-019100
Paraformaldehyde	Electron Microscopy Sciences	15710-S EMS
Triton X-100	Fisher	BP151-500
Bovine serum albumin (BSA)	Sigma-Aldrich	A8806
Mowiol	Sigma	81381
Cover-glass bottom dish	Laboratory-Tek	150680
DAPI	AppliChem	A1001.0010
Software / Tool	Version / Source
Github Link	https://github.com/Cytolab-Koc/SatelliteQ
Fiji / ImageJ	Fiji (ImageJ 1.54u8)
3D Objects Counter+	v0.1.0
AnalyzeSkeleton	v3.4.2
Python	v3.14.7
Imaris	v10.2.0
GraphPad Prism	v8
